# Allele-specific expression reveals complex *cis*- and *trans*-regulatory divergence underlying fruit phenotypic differences between cultivated and wild tomato species

**DOI:** 10.64898/2026.05.27.728279

**Authors:** Jiantao Zhao, Philippe Nicolas, Yimin Xu, Julia Vrebalov, James J. Giovannoni, Zhangjun Fei, Carmen Catala

**Author notes:** Present address: Key Laboratory of Genome Research and Genetic Improvement of Xinjiang Characteristic Fruits and Vegetables, Institute of Fruits and Vegetables, Academy of Agricultural Sciences of Xinjiang Uygur Autonomous Region, Urumqi, China (Jiantao Zhao). Present address: Department of Plant and Soil Science, Texas Tech University, Lubbock, TX, USA. These authors contributed equally (Jiantao Zhao, Philippe Nicolas).

## Abstract

Tomato (*Solanum lycopersicum*) is one of the most important agricultural crops and serves as a model system for fleshy fruit biology. However, domestication bottlenecks have led to limited genetic diversity for further crop improvement. Wild relatives represent a rich reservoir of phenotypic diversity, yet the molecular basis underlying such phenotypic diversity remains largely unknown. As gene expression variation is a major driver of phenotypic diversity, we performed genome-wide allele-specific expression analyses in F_1_ hybrids between cultivated tomato and three wild relatives spanning a range of evolutionary distances, across three fruit tissues and multiple developmental stages. Our analysis generated a multi-species map of *cis* – and *trans*-regulatory variation, revealing a predominant role of *cis*-regulatory effects in expression divergence across species, tissues, and stages. The majority of *cis* effects were tissue– and/or stage-specific, underscoring the importance of tissue context in regulatory variation. Regulatory mechanisms and inheritance patterns shifted with evolutionary distance, with more distantly related species showing increased *cis*-regulatory contributions. Finally, we identified extensive regulatory divergence in biosynthetic pathways related to fruit nutritional value and flavor quality, including carotenoids, flavonoids, alkaloids, sugars, and volatiles. This study presents a high-resolution map of regulatory variation underlying tomato fruit development and provides evolutionary insights into the regulation of fruit nutrition and flavor traits.
