## Supplementary Tables for "Allele-specific expression reveals complex *cis*- and *trans*-regulatory divergence underlying fruit phenotypic differences between cultivated and wild tomato species"

### Sheet: S1
Table S1. Summary statistics of RNA-seq reads
Sample				No. raw read pairs	No. cleaned read pairs	Mapped to cultivated genome		Mapped to wild genome		Cultivar-specifc reads		Wild-specific reads
Genotype	Tissue	Developmental stage	Replicate			No.	%	No.	%	No.	%	No.	%
NC EBR-1 × S. pimpinellifolium LA2093
NC EBR-1	Jelly	MG	rep1	16429341	14564446	13862124	95.18	13687404	93.98	9031192	62.01	-	-
NC EBR-1	Jelly	MG	rep2	17771644	16203395	15555664	96	15358720	94.79	10073304	62.17	-	-
NC EBR-1	Jelly	MG	rep3	16500173	14281723	12734100	89.16	12519160	87.66	8969792	62.81	-	-
NC EBR-1	Jelly	Ripe	rep1	17622380	15224890	14811875	97.29	14671244	96.36	7664862	50.34	-	-
NC EBR-1	Jelly	Ripe	rep2	17068802	14492921	14074528	97.11	13891822	95.85	7133188	49.22	-	-
NC EBR-1	Jelly	Ripe	rep3	15264489	12952700	12646978	97.64	12495998	96.47	6495162	50.15	-	-
NC EBR-1	Pericarp	7 dpa	rep2	19950768	17301583	16913996	97.76	16838678	97.32	8506102	49.16	-	-
NC EBR-1	Pericarp	7 dpa	rep3	25071307	21496256	20965509	97.53	20857326	97.03	11753438	54.68	-	-
NC EBR-1	Pericarp	7 dpa	rep4	41286493	35281996	34431718	97.59	34293326	97.2	19264342	54.6	-	-
NC EBR-1	Pericarp	MG	rep2	30429413	26269431	25813178	98.26	25525736	97.17	13413444	51.06	-	-
NC EBR-1	Pericarp	MG	rep3	17942786	15616144	15283330	97.87	15132728	96.9	7951008	50.92	-	-
NC EBR-1	Pericarp	MG	rep4	17784285	15683944	15409682	98.25	15250008	97.23	7971648	50.83	-	-
NC EBR-1	Pericarp	Ripe	rep2	21826024	19451726	16333386	83.97	16167675	83.12	10249666	52.69	-	-
NC EBR-1	Pericarp	Ripe	rep3	19906798	17860995	15748830	88.17	15585872	87.26	9453056	52.93	-	-
NC EBR-1	Pericarp	Ripe	rep4	20826225	18994737	15602071	82.14	15446334	81.32	9152248	48.18	-	-
NC EBR-1	Placenta	7 dpa	rep1	22021796	15043371	14465272	96.16	14197554	94.38	9182762	61.04	-	-
NC EBR-1	Placenta	7 dpa	rep3	19521091	16675011	16214939	97.24	16090734	96.5	8477146	50.84	-	-
NC EBR-1	Placenta	7 dpa	rep4	29650299	25856215	25374732	98.14	25206176	97.49	13252234	51.25	-	-
NC EBR-1	Placenta	MG	rep1	25463102	21116631	20614621	97.62	20369531	96.46	10494546	49.7	-	-
NC EBR-1	Placenta	MG	rep2	17789807	15960238	15307794	95.91	15181016	95.12	9627346	60.32	-	-
NC EBR-1	Placenta	MG	rep3	16563816	14776200	13896755	94.05	13775777	93.23	8747848	59.2	-	-
NC EBR-1	Placenta	Ripe	rep1	15101558	12648548	12347258	97.62	12112568	95.76	7269406	57.47	-	-
NC EBR-1	Placenta	Ripe	rep2	16801263	14957041	14699728	98.28	14539441	97.21	7684890	51.38	-	-
NC EBR-1	Placenta	Ripe	rep3	15636590	13513836	13161874	97.4	12952028	95.84	7443768	55.08	-	-
F1 of LA2093 × NC EBR-1	Jelly	MG	rep2	46629190	42741659	40008430	93.61	39970080	93.52	5820117	13.62	6123086	14.33
F1 of LA2093 × NC EBR-1	Jelly	MG	rep3	44455772	41173951	37959555	92.19	37980862	92.24	5486570	13.33	5886024	14.3
F1 of LA2093 × NC EBR-1	Jelly	MG	rep4	40242772	37502957	35078004	93.53	35085314	93.55	4935964	13.16	5269014	14.05
F1 of LA2093 × NC EBR-1	Jelly	Ripe	rep1	42512493	35336665	34288174	97.03	34360572	97.24	4967309	14.06	5445751	15.41
F1 of LA2093 × NC EBR-1	Jelly	Ripe	rep2	58242911	47363076	45524181	96.12	45559391	96.19	7084056	14.96	6516990	13.76
F1 of LA2093 × NC EBR-1	Jelly	Ripe	rep3	35674469	29341573	28311288	96.49	28372426	96.7	4056354	13.82	4412320	15.04
F1 of LA2093 × NC EBR-1	Pericarp	21 dpa	rep1	12485484	11305981	10953735	96.88	10984931	97.16	1656465	14.65	1781215	15.75
F1 of LA2093 × NC EBR-1	Pericarp	21 dpa	rep2	11311271	9897139	9508726	96.08	9539486	96.39	1496984	15.13	1602973	16.2
F1 of LA2093 × NC EBR-1	Pericarp	21 dpa	rep3	14562605	12996657	12569717	96.72	12607694	97.01	1832285	14.1	1986383	15.28
F1 of LA2093 × NC EBR-1	Pericarp	7 dpa	rep1	48948814	44955875	41304536	91.88	41617782	92.57	6251269	13.91	7376436	16.41
F1 of LA2093 × NC EBR-1	Pericarp	7 dpa	rep3	40776674	37736555	34217424	90.67	34476662	91.36	4837688	12.82	5737384	15.2
F1 of LA2093 × NC EBR-1	Pericarp	7 dpa	rep4	49648772	44939518	42542112	94.67	42873894	95.4	6579304	14.64	7759430	17.27
F1 of LA2093 × NC EBR-1	Pericarp	MG	rep1	52643517	47819839	45264818	94.66	45354283	94.84	6823303	14.27	7500415	15.68
F1 of LA2093 × NC EBR-1	Pericarp	MG	rep2	42265113	38850946	37398139	96.26	37464486	96.43	4985114	12.83	5534176	14.24
F1 of LA2093 × NC EBR-1	Pericarp	MG	rep4	45714481	42713201	41166712	96.38	41246714	96.57	5341343	12.51	5932258	13.89
F1 of LA2093 × NC EBR-1	Pericarp	Ripe	rep1	45651837	37087246	35348717	95.31	35414800	95.49	5300154	14.29	5577249	15.04
F1 of LA2093 × NC EBR-1	Pericarp	Ripe	rep2	44381787	34381676	32884891	95.65	32883998	95.64	5545409	16.13	5042723	14.67
F1 of LA2093 × NC EBR-1	Pericarp	Ripe	rep3	48330432	36927742	35042068	94.89	35059076	94.94	5683827	15.39	5375338	14.56
F1 of LA2093 × NC EBR-1	Placenta	7 dpa	rep1	35477700	33027965	31638783	95.79	31783133	96.23	4367585	13.22	5028955	15.23
F1 of LA2093 × NC EBR-1	Placenta	7 dpa	rep2	51094869	47239051	45389722	96.09	45595326	96.52	6346251	13.43	7257693	15.36
F1 of LA2093 × NC EBR-1	Placenta	7 dpa	rep3	41933234	39359783	37792932	96.02	37951494	96.42	4958869	12.6	5682911	14.44
F1 of LA2093 × NC EBR-1	Placenta	MG	rep1	42840632	38543224	33625444	87.24	33367972	86.57	5358338	13.9	5255315	13.63
F1 of LA2093 × NC EBR-1	Placenta	MG	rep2	42286878	38170793	36242510	94.95	36126226	94.64	5665900	14.84	5792936	15.18
F1 of LA2093 × NC EBR-1	Placenta	MG	rep3	55807885	52011726	48878821	93.98	48625014	93.49	7252383	13.94	7208169	13.86
F1 of LA2093 × NC EBR-1	Placenta	Ripe	rep2	55593635	43662463	41242108	94.46	41268353	94.52	6246135	14.31	6330946	14.5
F1 of LA2093 × NC EBR-1	Placenta	Ripe	rep3	52291296	38630834	36239146	93.81	36282144	93.92	5658838	14.65	5770709	14.94
F1 of LA2093 × NC EBR-1	Placenta	Ripe	rep4	98205568	84543802	82484488	97.56	82548990	97.64	11603658	13.73	12522724	14.81
F1 of NC EBR-1 × LA2093	Jelly	MG	rep1	44899618	40371116	38218558	94.67	38227618	94.69	6506295	16.12	7028911	17.41
F1 of NC EBR-1 × LA2093	Jelly	MG	rep2	40249118	34861853	31766659	91.12	31780859	91.16	5966128	17.11	6421266	18.42
F1 of NC EBR-1 × LA2093	Jelly	MG	rep3	43076857	38097332	35483057	93.14	35479506	93.13	6109077	16.04	6628400	17.4
F1 of NC EBR-1 × LA2093	Jelly	Ripe	rep1	47767041	34514115	32432650	93.97	32487189	94.13	5066260	14.68	5180796	15.01
F1 of NC EBR-1 × LA2093	Jelly	Ripe	rep2	60931352	42800789	40639384	94.95	40710854	95.12	6293614	14.7	6354537	14.85
F1 of NC EBR-1 × LA2093	Jelly	Ripe	rep4	55084465	40281280	38608070	95.85	38697662	96.07	6040129	14.99	6318114	15.68
F1 of NC EBR-1 × LA2093	Pericarp	21 dpa	rep1	11227365	10180800	9412750	92.46	9445282	92.78	1801051	17.69	1804184	17.72
F1 of NC EBR-1 × LA2093	Pericarp	21 dpa	rep2	29250410	27263882	26550020	97.38	26626294	97.66	3844223	14.1	4218784	15.47
F1 of NC EBR-1 × LA2093	Pericarp	21 dpa	rep3	13903165	12170234	11174968	91.82	11224476	92.23	2179964	17.91	2285187	18.78
F1 of NC EBR-1 × LA2093	Pericarp	7 dpa	rep1	34365654	31534742	29309374	92.94	29560134	93.74	4538814	14.39	5319631	16.87
F1 of NC EBR-1 × LA2093	Pericarp	7 dpa	rep2	44129353	40979429	38047396	92.85	38362688	93.61	5601770	13.67	6576221	16.05
F1 of NC EBR-1 × LA2093	Pericarp	7 dpa	rep3	40467700	36704370	35231090	95.99	35541331	96.83	5581814	15.21	6590013	17.95
F1 of NC EBR-1 × LA2093	Pericarp	MG	rep1	40991710	37503978	35645678	95.05	35716996	95.24	5307463	14.15	5879172	15.68
F1 of NC EBR-1 × LA2093	Pericarp	MG	rep2	38774904	34709850	31457126	90.63	31525009	90.82	4963583	14.3	5504755	15.86
F1 of NC EBR-1 × LA2093	Pericarp	MG	rep3	44724470	40608119	37925262	93.39	38008403	93.6	5890903	14.51	6530169	16.08
F1 of NC EBR-1 × LA2093	Pericarp	Ripe	rep1	43716814	35136147	33090036	94.18	33152332	94.35	5152541	14.66	5440903	15.49
F1 of NC EBR-1 × LA2093	Pericarp	Ripe	rep2	50647051	37697893	35859324	95.12	35923394	95.29	5666539	15.03	5896214	15.64
F1 of NC EBR-1 × LA2093	Pericarp	Ripe	rep3	60021562	47974206	46136078	96.17	46220123	96.34	6818803	14.21	7289083	15.19
F1 of NC EBR-1 × LA2093	Placenta	7 dpa	rep1	39327381	36260189	34931251	96.33	35111820	96.83	5026708	13.86	5782091	15.95
F1 of NC EBR-1 × LA2093	Placenta	7 dpa	rep3	34850440	31715058	30583450	96.43	30727466	96.89	4487135	14.15	5139400	16.2
F1 of NC EBR-1 × LA2093	Placenta	7 dpa	rep4	42718828	39717216	37963042	95.58	38134198	96.01	5194652	13.08	5954562	14.99
F1 of NC EBR-1 × LA2093	Placenta	MG	rep1	38834619	35504886	30393432	85.6	30189630	85.03	4928670	13.88	4905448	13.82
F1 of NC EBR-1 × LA2093	Placenta	MG	rep2	43188614	37604153	34940812	92.92	34795754	92.53	5641752	15	5712144	15.19
F1 of NC EBR-1 × LA2093	Placenta	MG	rep4	44575371	33623734	30987148	92.16	30834412	91.7	5139805	15.29	5008433	14.9
F1 of NC EBR-1 × LA2093	Placenta	Ripe	rep1	50507449	39580281	37165627	93.9	37202388	93.99	5685520	14.36	5923467	14.97
F1 of NC EBR-1 × LA2093	Placenta	Ripe	rep2	48855170	35833578	33994560	94.87	34035340	94.98	4913078	13.71	5205147	14.53
F1 of NC EBR-1 × LA2093	Placenta	Ripe	rep4	46298019	36515119	34555475	94.63	34593694	94.74	5284379	14.47	5528068	15.14
LA2093	Jelly	MG	rep1	17201066	14318480	13550984	94.64	13905053	97.11	-	-	9548990	66.69
LA2093	Jelly	MG	rep2	15519591	13276117	12592005	94.85	12850070	96.79	-	-	7714164	58.11
LA2093	Jelly	MG	rep3	30330168	26358467	24921651	94.55	25476675	96.65	-	-	15126096	57.39
LA2093	Jelly	Ripe	rep1	16905981	13851769	13175028	95.11	13485610	97.36	-	-	8648980	62.44
LA2093	Jelly	Ripe	rep2	24391026	18844374	17716994	94.02	18191141	96.53	-	-	11598568	61.55
LA2093	Jelly	Ripe	rep3	21993692	17327974	16432878	94.83	16824802	97.1	-	-	10315480	59.53
LA2093	Pericarp	7 dpa	rep1	19457978	16558249	15853663	95.74	16168249	97.64	-	-	9793806	59.15
LA2093	Pericarp	7 dpa	rep2	27036313	22892768	22205106	97	22664432	99	-	-	13545844	59.17
LA2093	Pericarp	7 dpa	rep3	25467607	16174061	15667060	96.87	15982746	98.82	-	-	9704592	60
LA2093	Pericarp	MG	rep2	40503294	34088566	32546834	95.48	33051464	96.96	-	-	20291260	59.53
LA2093	Pericarp	MG	rep3	21501918	17724433	17191550	96.99	17430812	98.34	-	-	9738262	54.94
LA2093	Pericarp	MG	rep4	26780446	22203758	21209422	95.52	21503298	96.85	-	-	12841070	57.83
LA2093	Pericarp	Ripe	rep2	25351880	21404981	20628649	96.37	20545338	95.98	-	-	10301622	48.13
LA2093	Pericarp	Ripe	rep3	18870764	16956004	16292134	96.08	16522700	97.44	-	-	8792536	51.86
LA2093	Pericarp	Ripe	rep4	15371803	13445105	12943922	96.27	12957764	96.38	-	-	6593144	49.04
LA2093	Placenta	7 dpa	rep1	30890867	27062002	26246392	96.99	26721467	98.74	-	-	14587908	53.91
LA2093	Placenta	7 dpa	rep2	34146072	29516219	28414148	96.27	28963855	98.13	-	-	15661702	53.06
LA2093	Placenta	7 dpa	rep3	25150244	21964318	21019966	95.7	21445266	97.64	-	-	12079554	55
LA2093	Placenta	MG	rep1	19429914	15988886	15285786	95.6	15486425	96.86	-	-	8905810	55.7
LA2093	Placenta	MG	rep2	20524076	18032167	17457664	96.81	17543917	97.29	-	-	9400548	52.13
LA2093	Placenta	MG	rep4	23070293	18268659	17274098	94.56	17512746	95.86	-	-	10088252	55.22
LA2093	Placenta	Ripe	rep1	19297764	16741648	15910311	95.03	15952108	95.28	-	-	8419716	50.29
LA2093	Placenta	Ripe	rep2	20306968	17349741	16373613	94.37	16722792	96.39	-	-	10007430	57.68
LA2093	Placenta	Ripe	rep4	21060974	18748136	17921963	95.59	17959540	95.79	-	-	9115428	48.62
TA209 × S. neorickii LA2133
TA209	Jelly	MG	rep1	18231548	16016773	15311995	95.6	13709522	85.59	11788988	73.6	-	-
TA209	Jelly	MG	rep3	18889241	17070692	16336705	95.7	14559289	85.29	12511928	73.29	-	-
TA209	Jelly	MG	rep4	19972342	18304950	17696254	96.67	16212874	88.57	12750376	69.66	-	-
TA209	Jelly	Ripe	rep1	17317520	14997890	14665234	97.78	13169914	87.81	10004260	66.7	-	-
TA209	Jelly	Ripe	rep3	20150739	17775744	17398002	97.87	15674714	88.18	11895905	66.92	-	-
TA209	Jelly	Ripe	rep4	30600820	19829346	19313197	97.4	17412574	87.81	13176860	66.45	-	-
TA209	Pericarp	7 dpa	rep1	26689369	23742804	23297258	98.12	21608321	91.01	15623505	65.8	-	-
TA209	Pericarp	7 dpa	rep3	19142509	15956232	15568437	97.57	13468608	84.41	11008491	68.99	-	-
TA209	Pericarp	7 dpa	rep4	19256569	16047245	15678642	97.7	13757336	85.73	11267051	70.21	-	-
TA209	Pericarp	MG	rep1	17370166	15804154	15356682	97.17	14208918	89.91	11193046	70.82	-	-
TA209	Pericarp	MG	rep2	18295950	16744627	15622632	93.3	14245078	85.07	10969347	65.51	-	-
TA209	Pericarp	MG	rep3	15201899	13813964	13178653	95.4	12146098	87.93	9449346	68.4	-	-
TA209	Pericarp	Ripe	rep1	18993316	16732719	16293220	97.37	14344953	85.73	11742662	70.18	-	-
TA209	Pericarp	Ripe	rep2	24574580	22581381	22088944	97.82	19954688	88.37	15476066	68.53	-	-
TA209	Pericarp	Ripe	rep4	26659417	24518178	24047194	98.08	21802448	88.92	16763112	68.37	-	-
TA209	Placenta	7 dpa	rep1	17317907	15324082	14928238	97.42	13834310	90.28	11126754	72.61	-	-
TA209	Placenta	7 dpa	rep2	17907595	16045759	15645264	97.5	14519810	90.49	11539130	71.91	-	-
TA209	Placenta	7 dpa	rep3	22715936	20355021	19712484	96.84	18166805	89.25	14871170	73.06	-	-
TA209	Placenta	MG	rep1	17037839	14793540	14027700	94.82	12905052	87.23	9873884	66.74	-	-
TA209	Placenta	MG	rep2	19132931	17470320	16830298	96.34	15575256	89.15	12211362	69.9	-	-
TA209	Placenta	MG	rep3	25814997	23547460	22682935	96.33	20905358	88.78	16572785	70.38	-	-
TA209	Placenta	Ripe	rep1	40622519	34988440	34308461	98.06	31068428	88.8	23620823	67.51	-	-
TA209	Placenta	Ripe	rep3	22412019	19988011	19466120	97.39	16704468	83.57	14115976	70.62	-	-
TA209	Placenta	Ripe	rep4	20253379	16925557	16559474	97.84	14771079	87.27	11529718	68.12	-	-
F1 of TA209 × LA2133	Jelly	MG	rep1	49973672	45252101	38014939	84.01	39859397	88.08	15928180	35.2	17782658	39.3
F1 of TA209 × LA2133	Jelly	MG	rep2	42962682	38559267	31860983	82.63	33502724	86.89	13372864	34.68	14980603	38.85
F1 of TA209 × LA2133	Jelly	MG	rep3	55821612	48705865	39493924	81.09	41497085	85.2	16423232	33.72	18365444	37.71
F1 of TA209 × LA2133	Jelly	Ripe	rep1	55555394	50803083	42560334	83.78	43402422	85.43	16754744	32.98	18474009	36.36
F1 of TA209 × LA2133	Jelly	Ripe	rep2	25934885	22616048	17121015	75.7	17438906	77.11	6951040	30.73	7594179	33.58
F1 of TA209 × LA2133	Jelly	Ripe	rep3	43780806	37019276	29533294	79.78	29893325	80.75	11858968	32.03	12518256	33.82
F1 of TA209 × LA2133	Pericarp	7 dpa	rep1	43318275	40270646	37164912	92.29	37353209	92.76	13513493	33.56	14197729	35.26
F1 of TA209 × LA2133	Pericarp	7 dpa	rep2	38749368	36265941	33778782	93.14	33945964	93.6	11923664	32.88	12572001	34.67
F1 of TA209 × LA2133	Pericarp	7 dpa	rep4	48938710	45377081	41912124	92.36	42120492	92.82	15137125	33.36	15983378	35.22
F1 of TA209 × LA2133	Pericarp	MG	rep1	41953079	38598174	35721986	92.55	36267906	93.96	12704638	32.92	14479044	37.51
F1 of TA209 × LA2133	Pericarp	MG	rep2	68045397	62013301	56615514	91.3	57527145	92.77	20193461	32.56	22902870	36.93
F1 of TA209 × LA2133	Pericarp	MG	rep3	46041791	42270645	37866875	89.58	38469656	91.01	13906491	32.9	15771564	37.31
F1 of TA209 × LA2133	Pericarp	Ripe	rep1	43750691	38910467	35703162	91.76	36124884	92.84	13648669	35.08	15305504	39.34
F1 of TA209 × LA2133	Pericarp	Ripe	rep3	42563057	38130570	35352581	92.71	35717070	93.67	13310860	34.91	14812561	38.85
F1 of TA209 × LA2133	Pericarp	Ripe	rep4	51722950	46905638	43432440	92.6	43921491	93.64	16208582	34.56	17926755	38.22
F1 of TA209 × LA2133	Placenta	7 dpa	rep2	41508447	37700053	35157656	93.26	35253866	93.51	13168263	34.93	13626350	36.14
F1 of TA209 × LA2133	Placenta	7 dpa	rep3	48158515	44286499	41529104	93.77	41629358	94	15379012	34.73	15889444	35.88
F1 of TA209 × LA2133	Placenta	7 dpa	rep4	44907542	41092034	38303891	93.21	38408006	93.47	13744722	33.45	14235774	34.64
F1 of TA209 × LA2133	Placenta	MG	rep1	44311564	40422965	35703402	88.32	36123618	89.36	14189620	35.1	15031931	37.19
F1 of TA209 × LA2133	Placenta	MG	rep2	58964625	54230263	49088538	90.52	49688940	91.63	19415019	35.8	20617996	38.02
F1 of TA209 × LA2133	Placenta	MG	rep3	47414748	43299856	38439857	88.78	38926278	89.9	15352620	35.46	16187107	37.38
F1 of TA209 × LA2133	Placenta	Ripe	rep2	44698957	40859397	37838454	92.61	38530879	94.3	14271573	34.93	14739728	36.07
F1 of TA209 × LA2133	Placenta	Ripe	rep3	70981966	64391869	58779922	91.28	60113678	93.36	22712234	35.27	23570968	36.61
F1 of TA209 × LA2133	Placenta	Ripe	rep4	58066793	51791667	47299776	91.33	48280050	93.22	19316864	37.3	19925800	38.47
LA2133	Jelly	MG	rep1	20279280	16375879	12916330	78.87	15908134	97.14	-	-	12531054	76.52
LA2133	Jelly	MG	rep3	18544090	16212562	13604253	83.91	14353343	88.53	-	-	9788254	60.37
LA2133	Jelly	MG	rep4	14599310	11268039	9260774	82.19	10621970	94.27	-	-	7537474	66.89
LA2133	Jelly	Ripe	rep1	31024349	28087167	24247701	86.33	27596090	98.25	-	-	20491936	72.96
LA2133	Jelly	Ripe	rep3	16606419	14398446	12233128	84.96	12635424	87.76	-	-	8434169	58.58
LA2133	Jelly	Ripe	rep4	24219937	21662760	18347790	84.7	21228575	98	-	-	16138453	74.5
LA2133	Pericarp	7 dpa	rep1	19616477	18044678	15644575	86.7	17367768	96.25	-	-	13436910	74.46
LA2133	Pericarp	7 dpa	rep2	22159788	20428468	18125850	88.73	19934435	97.58	-	-	15378357	75.28
LA2133	Pericarp	7 dpa	rep4	21990451	20568927	18088070	87.94	19927600	96.88	-	-	14761574	71.77
LA2133	Pericarp	MG	rep1	25429075	22921728	20028619	87.38	22235766	97.01	-	-	16307332	71.14
LA2133	Pericarp	MG	rep3	19194335	17044176	14566164	85.46	16276070	95.49	-	-	12008017	70.45
LA2133	Pericarp	MG	rep4	19892998	17662992	15046292	85.19	16871064	95.52	-	-	12732972	72.09
LA2133	Pericarp	Ripe	rep1	18676885	16320612	14003350	85.8	15898376	97.41	-	-	12165173	74.54
LA2133	Pericarp	Ripe	rep2	20634333	17772490	14907668	83.88	17296409	97.32	-	-	13299010	74.83
LA2133	Pericarp	Ripe	rep4	18575547	14157204	12253134	86.55	13748030	97.11	-	-	10759855	76
LA2133	Placenta	7 dpa	rep2	24587414	22831482	20483271	89.72	22281799	97.59	-	-	16425849	71.94
LA2133	Placenta	7 dpa	rep3	25465869	23773171	21491212	90.4	23294324	97.99	-	-	17075960	71.83
LA2133	Placenta	7 dpa	rep4	19836115	17803555	15841124	88.98	17264767	96.97	-	-	12378754	69.53
LA2133	Placenta	MG	rep1	14277577	12241488	10322674	84.33	11721240	95.75	-	-	8791187	71.81
LA2133	Placenta	MG	rep2	26951348	23819972	20166740	84.66	22743016	95.48	-	-	17589496	73.84
LA2133	Placenta	MG	rep4	31117059	28048792	24305795	86.66	27251282	97.16	-	-	20436661	72.86
LA2133	Placenta	Ripe	rep1	21931361	19698897	17217332	87.4	19423096	98.6	-	-	14776119	75.01
LA2133	Placenta	Ripe	rep2	21739539	19173712	16455810	85.82	18874172	98.44	-	-	14931644	77.88
LA2133	Placenta	Ripe	rep4	16959141	14295881	12466480	87.2	13653005	95.5	-	-	9828032	68.75
M82 × S. pennellii LA0716
M82	Jelly	Br	rep2	28120576	24048621	23658663	98.38	19706276	81.94	19943525	82.93	-	-
M82	Jelly	Br	rep3	23038984	19650653	19306347	98.25	16061684	81.74	16344189	83.17	-	-
M82	Jelly	Br	rep4	20908845	17337952	16999362	98.05	14023360	80.88	14452482	83.36	-	-
M82	Jelly	MG	rep1	25683834	19292587	18668712	96.77	15435354	80.01	16785825	87.01	-	-
M82	Jelly	MG	rep2	29281619	22317506	21872420	98.01	17932934	80.35	18835501	84.4	-	-
M82	Jelly	MG	rep4	21891710	16584923	16198384	97.67	13157930	79.34	13862403	83.58	-	-
M82	Jelly	Ripe	rep2	27276636	22357805	21808822	97.54	17355000	77.62	18899747	84.53	-	-
M82	Jelly	Ripe	rep3	16149526	13404244	13156521	98.15	11024916	82.25	11112268	82.9	-	-
M82	Jelly	Ripe	rep4	20341884	16523316	16180387	97.92	13273446	80.33	13889999	84.06	-	-
M82	Pericarp	21 dpa	rep2	28743117	23914746	23429962	97.97	19897228	83.2	19783744	82.73	-	-
M82	Pericarp	21 dpa	rep3	16892629	14171406	13817400	97.5	11718913	82.69	11602334	81.87	-	-
M82	Pericarp	21 dpa	rep4	19629941	16433577	16081806	97.86	13801788	83.99	13740461	83.61	-	-
M82	Pericarp	Br	rep1	28050987	22284481	21803038	97.84	18026877	80.89	18617961	83.55	-	-
M82	Pericarp	Br	rep2	18332756	14684552	14257954	97.09	12464323	84.88	12228843	83.28	-	-
M82	Pericarp	Br	rep4	20806989	15436578	14986730	97.09	12650716	81.95	12665379	82.05	-	-
M82	Pericarp	MG	rep1	27099132	18886210	18500087	97.96	16244932	86.01	15637128	82.8	-	-
M82	Pericarp	MG	rep2	31507472	23834610	23283420	97.69	19672143	82.54	19478825	81.72	-	-
M82	Pericarp	MG	rep3	46061542	19277205	18742910	97.23	15482672	80.32	15583409	80.84	-	-
M82	Pericarp	Ripe	rep1	53775937	42637205	41061391	96.3	34117994	80.02	34944015	81.96	-	-
M82	Pericarp	Ripe	rep2	21685715	15707692	14976756	95.35	11915033	75.85	13437565	85.55	-	-
M82	Pericarp	Ripe	rep3	26161589	22051917	21617749	98.03	18202178	82.54	18050852	81.86	-	-
M82	Placenta	21 dpa	rep2	24286909	20302981	19691754	96.99	17398881	85.7	16609850	81.81	-	-
M82	Placenta	21 dpa	rep3	19201182	15777160	15350632	97.3	13709500	86.89	13116147	83.13	-	-
M82	Placenta	21 dpa	rep4	25981826	21873621	21319347	97.47	19097553	87.31	18198296	83.2	-	-
M82	Placenta	Br	rep1	25134943	19530548	19195278	98.28	16268212	83.3	16252922	83.22	-	-
M82	Placenta	Br	rep2	20892933	18493144	18194580	98.39	16099036	87.05	15172829	82.05	-	-
M82	Placenta	Br	rep4	20484883	14865537	14607553	98.26	12560772	84.5	12019321	80.85	-	-
M82	Placenta	MG	rep2	19949573	18063312	17769432	98.37	14867056	82.31	14156009	78.37	-	-
M82	Placenta	MG	rep3	17976811	14264175	13954420	97.83	11535717	80.87	11955571	83.82	-	-
M82	Placenta	MG	rep4	30578889	24574223	24114384	98.13	20099002	81.79	20666676	84.1	-	-
M82	Placenta	Ripe	rep2	20268631	17287487	16984329	98.25	14203606	82.16	14753143	85.34	-	-
M82	Placenta	Ripe	rep3	15763321	13461888	13240320	98.35	11163169	82.92	11449431	85.05	-	-
M82	Placenta	Ripe	rep4	20674846	16751779	16275918	97.16	13398528	79.98	13846880	82.66	-	-
F1 of M82 × LA0716	Jelly	Br	rep1	57314976	42742074	35338583	82.68	36452994	85.29	17472153	40.88	18521919	43.33
F1 of M82 × LA0716	Jelly	Br	rep2	49765893	43043647	36202524	84.11	37588904	87.33	17093224	39.71	18608293	43.23
F1 of M82 × LA0716	Jelly	Br	rep3	50487325	35517909	29426196	82.85	30058480	84.63	14840573	41.78	15134046	42.61
F1 of M82 × LA0716	Jelly	MG	rep2	59029101	36372874	30484224	83.81	27904142	76.72	18378398	50.53	13523307	37.18
F1 of M82 × LA0716	Jelly	MG	rep3	57769338	37031900	30763020	83.07	28535219	77.06	18073773	48.81	14028133	37.88
F1 of M82 × LA0716	Jelly	MG	rep4	63285905	37521424	31084782	82.85	28560766	76.12	18451469	49.18	14159233	37.74
F1 of M82 × LA0716	Jelly	Ripe	rep2	52186351	46268525	40178206	86.84	41135168	88.91	18376691	39.72	19453829	42.05
F1 of M82 × LA0716	Jelly	Ripe	rep3	36028294	30444614	26420951	86.78	26973216	88.6	12409770	40.76	13024540	42.78
F1 of M82 × LA0716	Jelly	Ripe	rep4	44495332	36122897	31492584	87.18	32131946	88.95	14894443	41.23	15647556	43.32
F1 of M82 × LA0716	Pericarp	21 dpa	rep2	56246030	48659239	43391716	89.17	43258858	88.9	19923744	40.95	19999473	41.1
F1 of M82 × LA0716	Pericarp	21 dpa	rep3	42329077	37511475	34439122	91.81	34270734	91.36	14594474	38.91	14517129	38.7
F1 of M82 × LA0716	Pericarp	21 dpa	rep4	51118979	46707525	42903163	91.85	42823764	91.68	19312379	41.35	19433734	41.61
F1 of M82 × LA0716	Pericarp	Br	rep1	49153903	37148133	32210640	86.71	32093776	86.39	16120593	43.4	15485281	41.69
F1 of M82 × LA0716	Pericarp	Br	rep2	52945351	41002434	34626178	84.45	34849660	84.99	17110108	41.73	17986691	43.87
F1 of M82 × LA0716	Pericarp	Br	rep3	45034630	34661207	30435326	87.81	30355380	87.58	14388691	41.51	14036327	40.5
F1 of M82 × LA0716	Pericarp	MG	rep1	65937579	57762422	51849306	89.76	52244076	90.45	22848352	39.56	23854025	41.3
F1 of M82 × LA0716	Pericarp	MG	rep2	55538350	49541991	44979756	90.79	45279310	91.4	19400776	39.16	20186479	40.75
F1 of M82 × LA0716	Pericarp	MG	rep4	52847778	45011152	39887562	88.62	40214374	89.34	17856112	39.67	18687216	41.52
F1 of M82 × LA0716	Pericarp	Ripe	rep1	40215542	36639210	32901172	89.8	33584956	91.66	13565328	37.02	14843537	40.51
F1 of M82 × LA0716	Pericarp	Ripe	rep3	64804016	54514890	48136605	88.3	49156775	90.17	21877319	40.13	24195407	44.38
F1 of M82 × LA0716	Pericarp	Ripe	rep4	44271239	32231112	27772784	86.17	28179602	87.43	13764530	42.71	14464714	44.88
F1 of M82 × LA0716	Placenta	21 dpa	rep1	45135576	38221299	33979524	88.9	33904144	88.7	15451844	40.43	15866269	41.51
F1 of M82 × LA0716	Placenta	21 dpa	rep3	55143935	47210380	41672102	88.27	41746563	88.43	18882339	40	19550485	41.41
F1 of M82 × LA0716	Placenta	21 dpa	rep4	43356653	35984321	32242884	89.6	32250978	89.63	14449565	40.16	14951869	41.55
F1 of M82 × LA0716	Placenta	Br	rep1	68641378	63349574	57086198	90.11	57376912	90.57	25499287	40.25	24972669	39.42
F1 of M82 × LA0716	Placenta	Br	rep3	52401285	44882453	40068874	89.28	40171505	89.5	19095272	42.55	18496210	41.21
F1 of M82 × LA0716	Placenta	Br	rep4	45706630	33395887	29272678	87.65	29029387	86.93	15014371	44.96	13670900	40.94
F1 of M82 × LA0716	Placenta	MG	rep1	40059741	32076361	28461636	88.73	28379784	88.48	13669969	42.62	13278975	41.4
F1 of M82 × LA0716	Placenta	MG	rep3	46082996	35604105	31067910	87.26	31035474	87.17	14533638	40.82	14355650	40.32
F1 of M82 × LA0716	Placenta	MG	rep4	50639276	37276651	32252884	86.52	32116822	86.16	15863521	42.56	15362012	41.21
F1 of M82 × LA0716	Placenta	Ripe	rep1	38419017	30610247	26776520	87.48	27202779	88.87	12708412	41.52	12892386	42.12
F1 of M82 × LA0716	Placenta	Ripe	rep3	41945588	34365072	29972170	87.22	30409587	88.49	14427535	41.98	14473882	42.12
F1 of M82 × LA0716	Placenta	Ripe	rep4	42936810	35381178	30643258	86.61	31133100	87.99	14826493	41.91	14847296	41.96
LA0716	Jelly	Br	rep1	34356778	26469597	25521442	96.42	25520252	96.41	-	-	22226986	83.97
LA0716	Jelly	Br	rep2	17502338	14313795	11595020	81.01	11204940	78.28	-	-	8796236	61.45
LA0716	Jelly	Br	rep3	10238309	8171818	4542123	55.58	7275042	89.03	-	-	6499355	79.53
LA0716	Jelly	MG	rep1	24148440	21006521	16810995	80.03	20592931	98.03	-	-	17535341	83.48
LA0716	Jelly	MG	rep3	26695070	22882534	17971710	78.54	22245318	97.22	-	-	19568998	85.52
LA0716	Jelly	MG	rep4	44159330	32184758	22306490	69.31	30961788	96.2	-	-	27791059	86.35
LA0716	Jelly	Ripe	rep1	17927292	14651628	11773471	80.36	14030498	95.76	-	-	11515858	78.6
LA0716	Jelly	Ripe	rep2	20126742	17285151	13206410	76.4	16931441	97.95	-	-	14336387	82.94
LA0716	Jelly	Ripe	rep4	17314926	14997530	11609294	77.41	14677912	97.87	-	-	12359097	82.41
LA0716	Pericarp	21 dpa	rep2	23504225	19677730	16331360	82.99	19379833	98.49	-	-	17167812	87.24
LA0716	Pericarp	21 dpa	rep3	16366790	13814895	11037078	79.89	13540357	98.01	-	-	11765132	85.16
LA0716	Pericarp	21 dpa	rep4	15619979	13722695	11430298	83.29	13491406	98.31	-	-	11853930	86.38
LA0716	Pericarp	Br	rep1	30280982	24701582	18413298	74.54	23778562	96.26	-	-	21314225	86.29
LA0716	Pericarp	Br	rep2	36962055	31107385	23549106	75.7	30272665	97.32	-	-	26830073	86.25
LA0716	Pericarp	Br	rep4	16355191	13601908	10777617	79.24	13371118	98.3	-	-	11555055	84.95
LA0716	Pericarp	MG	rep1	43556720	38490679	32368943	84.1	37807168	98.22	-	-	32621972	84.75
LA0716	Pericarp	MG	rep3	49174653	43723024	36781910	84.12	43005029	98.36	-	-	36862778	84.31
LA0716	Pericarp	MG	rep4	19495753	17040041	14266912	83.73	16745017	98.27	-	-	14667010	86.07
LA0716	Pericarp	Ripe	rep1	24678229	20936287	17336496	82.81	20574215	98.27	-	-	18281240	87.32
LA0716	Pericarp	Ripe	rep2	22212417	18465168	15273702	82.72	18082928	97.93	-	-	16126219	87.33
LA0716	Pericarp	Ripe	rep4	23591587	17496939	13050260	74.59	16304516	93.18	-	-	13773656	78.72
LA0716	Placenta	21 dpa	rep1	17333463	14613049	11947233	81.76	14320615	98	-	-	12363961	84.61
LA0716	Placenta	21 dpa	rep2	6890331	5206868	3991554	76.66	5059636	97.17	-	-	4542067	87.23
LA0716	Placenta	21 dpa	rep3	28874656	21057519	14414270	68.45	20196258	95.91	-	-	18486241	87.79
LA0716	Placenta	Br	rep1	21917054	17985781	14148598	78.67	17549280	97.57	-	-	15429980	85.79
LA0716	Placenta	Br	rep2	22598214	18142656	14281820	78.72	17690459	97.51	-	-	15098826	83.22
LA0716	Placenta	Br	rep4	15643781	13297676	10624700	79.9	13025522	97.95	-	-	11184032	84.11
LA0716	Placenta	MG	rep1	24171449	20161577	15956526	79.14	19785998	98.14	-	-	17232175	85.47
LA0716	Placenta	MG	rep2	17528666	14304487	11365132	79.45	13943372	97.48	-	-	12152609	84.96
LA0716	Placenta	MG	rep4	29620865	26110646	21131056	80.93	25605652	98.07	-	-	21876749	83.78
LA0716	Placenta	Ripe	rep1	18716248	15872616	12007088	75.65	15516824	97.76	-	-	13211958	83.24
LA0716	Placenta	Ripe	rep2	24562886	19747167	15538222	78.69	19295542	97.71	-	-	16876573	85.46
LA0716	Placenta	Ripe	rep4	19568453	15713044	12362668	78.68	15384720	97.91	-	-	13510926	85.99

### Sheet: S2
Table S2. Summary of genome assemblies and annotations for the six parental lines.
Species	S. neorickii	S. pennellii	S. pimpinellifolium	S. lycopersicum	S. lycopersicum	S. lycopersicum
Accession	LA2133	LA0716	LA2093	M82	NC EBR-1	TA209
Assembled genome size (Mb)	831.2	1062.2	810.5	810.3	782.6	782.6
No. contigs	1197	979	453	54	448	448
TE elements %	61.92	70.36	67.38	62.48	62.46	62.46
No. Genes	39142	36796	36374	36499	36843	37241
Contig N50 (Mb)	8.3	10.6	10.9	33.71	6	6
%anchored	97.45	95.51	98.76	99.38	98.8	98.8
Genome BUSCO%	98.6	98.8	98.6	98.6	98.6	98.5
Gene BUSCO%	96.9	97.3	97.2	97.6	97.8	97.7

### Sheet: S3
Table S3. K-mer-based quality evaluation of S. neorickii and S. pennellii genome assemblies
Category	S. neorickii LA2133	S. pennellii LA0716
k-mers uniquely found only in the assembly	7297	27982
k-mers found in both assembly and the read set	831129417	1062134687
QV score	63.5755	59.0151
Error rate	4.38983e-07	1.25454e-06
Total solid k-mers in the assembly	528641966	597268793
Total solid k-mers in reads	531577359	601967821
Completeness	99.4478	99.2194

### Sheet: S4
Table S4. Summary of gene pairs between the two parents of each hybrid.
Cross	Gene class	No.
NC EBR1 × S. pimpinellifolium LA2093	Total NC EBR1 genes	36843
	Total LA2093 genes	36374
	Unique one-to-one gene pairs	37686
	LA2093-specific genes	1223
	NC EBR1-specific genes	1797
TA209 × S. neorickii LA2133	Total TA209 genes	37241
	Total LA2133 genes	39142
	Unique one-to-one gene pairs	38611
	LA2133-specific genes	2459
	TA209-specific genes	3405
M82 × S. pennellii LA0716	Total M82 genes	36499
	Total LA0716 genes	36796
	Unique one-to-one gene pairs	34826
	LA0716-specific genes	4718
	M82-specific genes	5165

### Sheet: S5
Table S5. Summary of the number and percentage of genes with different regulatory modes across tissues and developmental stages in tomato F1 hybrids
Hybrid	Tissue	Number of genes									% of expressed genes
		Cis	Trans	Cis +Trans	Cis x Trans	Compensatory	Conserved	Ambiguous	Nonexpressed	Expressed	Cis	Trans	Cis+Trans	Cis x Trans	Compensatory	Conserved	Ambiguous
NC EBR-1 × S. pimpinellifolium LA2093	Jelly_MG	749	609	60	163	266	9336	5556	20947	16739	4.47	3.64	0.36	0.97	1.59	55.77	33.19
	Jelly_Ripe	1092	449	70	156	199	9377	5188	21155	16531	6.61	2.72	0.42	0.94	1.2	56.72	31.38
	Pericarp_7dpa	749	299	35	41	290	13651	3301	19320	18366	4.08	1.63	0.19	0.22	1.58	74.33	17.97
	Pericarp_MG	852	360	54	70	323	13004	3804	19219	18467	4.61	1.95	0.29	0.38	1.75	70.42	20.6
	Pericarp_Ripe	878	621	60	287	232	11623	4910	19075	18611	4.72	3.34	0.32	1.54	1.25	62.45	26.38
	Placenta_7dpa	725	190	33	44	282	14202	3380	18830	18856	3.84	1.01	0.18	0.23	1.5	75.32	17.93
	Placenta_MG	581	438	42	95	296	12268	4799	19167	18519	3.14	2.37	0.23	0.51	1.6	66.25	25.91
	Placenta_Ripe	869	436	47	200	224	11323	4856	19731	17955	4.84	2.43	0.26	1.11	1.25	63.06	27.05
S. pimpinellifolium LA2093 × NC EBR-1	Jelly_MG	802	512	55	142	256	9136	5667	21116	16570	4.84	3.09	0.33	0.86	1.54	55.14	34.2
	Jelly_Ripe	768	524	67	101	189	10230	4561	21246	16440	4.67	3.19	0.41	0.61	1.15	62.23	27.74
	Pericarp_7dpa	739	307	39	40	282	13715	3364	19200	18486	4	1.66	0.21	0.22	1.53	74.19	18.2
	Pericarp_MG	872	326	47	55	284	12909	3907	19286	18400	4.74	1.77	0.26	0.3	1.54	70.16	21.23
	Pericarp_Ripe	849	698	67	219	244	11997	5308	18304	19382	4.38	3.6	0.35	1.13	1.26	61.9	27.39
	Placenta_7dpa	741	178	36	44	288	14255	3371	18773	18913	3.92	0.94	0.19	0.23	1.52	75.37	17.82
	Placenta_MG	774	409	40	111	309	11714	4835	19494	18192	4.25	2.25	0.22	0.61	1.7	64.39	26.58
	Placenta_Ripe	810	466	43	138	224	11536	4750	19719	17967	4.51	2.59	0.24	0.77	1.25	64.21	26.44
TA209 × S. neorickii LA2133	Jelly_MG	2294	385	123	120	342	10775	4169	20400	18208	12.6	2.11	0.68	0.66	1.88	59.18	22.9
	Jelly_Ripe	2639	307	115	92	234	8965	4852	21404	17204	15.34	1.78	0.67	0.53	1.36	52.11	28.2
	Pericarp_7dpa	2765	428	67	44	118	10719	6274	18193	20415	13.54	2.1	0.33	0.22	0.58	52.51	30.73
	Pericarp_MG	3078	435	116	127	120	10929	4427	19376	19232	16	2.26	0.6	0.66	0.62	56.83	23.02
	Pericarp_Ripe	3228	389	164	127	210	8935	4914	20641	17967	17.97	2.17	0.91	0.71	1.17	49.73	27.35
	Placenta_7dpa	2752	251	68	36	131	12159	4305	18906	19702	13.97	1.27	0.35	0.18	0.66	61.71	21.85
	Placenta_MG	2579	320	112	53	157	10550	4342	20495	18113	14.24	1.77	0.62	0.29	0.87	58.25	23.97
	Placenta_Ripe	3182	319	116	66	130	10230	4377	20188	18420	17.27	1.73	0.63	0.36	0.71	55.54	23.76
M82 × S. pennellii LA0716	Jelly_MG	3113	339	128	83	156	9267	4981	16759	18067	17.23	1.88	0.71	0.46	0.86	51.29	27.57
	Jelly_Br	2909	852	201	198	119	7359	5495	17693	17133	16.98	4.97	1.17	1.16	0.69	42.95	32.07
	Jelly_Ripe	3649	326	130	75	148	7417	4254	18827	15999	22.81	2.04	0.81	0.47	0.93	46.36	26.59
	Pericarp_21dpa	2996	607	121	96	69	10095	3854	16988	17838	16.8	3.4	0.68	0.54	0.39	56.59	21.61
	Pericarp_MG	3260	449	110	144	100	9196	4530	17037	17789	18.33	2.52	0.62	0.81	0.56	51.69	25.47
	Pericarp_Br	2829	655	136	178	147	8229	5456	17196	17630	16.05	3.72	0.77	1.01	0.83	46.68	30.95
	Placenta_MG	2979	511	118	89	128	9352	5114	16535	18291	16.29	2.79	0.65	0.49	0.7	51.13	27.96
	Pericarp_Ripe	3256	404	134	85	211	8495	4590	17651	17175	18.96	2.35	0.78	0.49	1.23	49.46	26.72
	Placenta_21dpa	2351	590	126	66	113	7948	6913	16719	18107	12.98	3.26	0.7	0.36	0.62	43.89	38.18
	Placenta_Br	2918	700	169	106	110	8887	4601	17335	17491	16.68	4	0.97	0.61	0.63	50.81	26.3
	Placenta_Ripe	3490	351	131	75	132	7599	4715	18333	16493	21.16	2.13	0.79	0.45	0.8	46.07	28.59

### Sheet: S6
Table S6. Summary of the number and percentage of genes with tissue and stage-specific genes regulatory modes in tomato F1 hybrids
Hybrid	Tissue_Stage	No. of Tissue_Stage specific cis genes	No. of total cis genes	Percentage
NC EBR-1 × S. pimpinellifolium LA2093	Pericarp_7dpa	205	749	27.3698
	Placenta_7dpa	192	725	26.4828
	Jelly_MG	199	749	26.5688
	Pericarp_MG	203	852	23.8263
	Placenta_MG	75	581	12.9088
	Jelly_Ripe	413	1092	37.8205
	Pericarp_Ripe	199	878	22.6651
	Placenta_Ripe	168	869	19.3326
S. pimpinellifolium LA2093 × NC EBR-1	Pericarp_7dpa	202	739	27.3342
	Placenta_7dpa	203	741	27.3954
	Jelly_MG	236	802	29.4264
	Pericarp_MG	200	872	22.9358
	Placenta_MG	131	774	16.9251
	Jelly_Ripe	223	768	29.0365
	Pericarp_Ripe	237	849	27.9152
	Placenta_Ripe	164	810	20.2469
TA209 × S. neorickii LA2133	Pericarp_7dpa	551	2765	19.9277
	Placenta_7dpa	458	2752	16.6424
	Pericarp_MG	478	3078	15.5296
	Placenta_MG	257	2579	9.9651
	Jelly_MG	344	2294	14.9956
	Pericarp_Ripe	434	3228	13.4449
	Placenta_Ripe	329	3182	10.3394
	Jelly_Ripe	401	2639	15.1951
M82 × S. pennellii LA0716	Pericarp_21dpa	369	2996	12.3164
	Placenta_21dpa	388	2351	16.5036
	Jelly_MG	285	3113	9.15516
	Pericarp_MG	221	3260	6.77914
	Placenta_MG	291	2979	9.76838
	Jelly_Br	226	2909	7.76899
	Pericarp_Br	146	2829	5.16083
	Placenta_Br	88	2918	3.01576
	Jelly_Ripe	364	3649	9.97534
	Pericarp_Ripe	256	3256	7.86241
	Placenta_Ripe	209	3490	5.98854

### Sheet: S7
Table S7. Summary statistics of cis-regulated genes containing structural variants (≥30 bp) in their 2-kb promoter regions
Hybrid	Condition	Regulation	Total number	Number of genes with structural variations ≥ 30 bp in the 2kb promoter regions	Proportion
NC EBR-1 × S. pimpinellifolium LA2093	At least one tissue or stage	Cis	3098	353	0.113944
		Trans	2015	160	0.0794045
		Cis + Trans	271	33	0.121771
		Cis x Trans	627	59	0.0940989
S. pimpinellifolium LA2093 × NC EBR-1		Cis	3012	346	0.114874
		Trans	1994	160	0.0802407
		Cis + Trans	263	31	0.117871
		Cis x Trans	539	57	0.105751
TA209 × S. neorickii LA2133		Cis	8454	1359	0.160752
		Trans	1648	251	0.152306
		Cis + Trans	530	90	0.169811
		Cis x Trans	486	64	0.131687
M82 × S. pennellii LA0716		Cis	9341	2090	0.223745
		Trans	2383	572	0.240034
		Cis + Trans	760	164	0.215789
		Cis x Trans	795	150	0.188679
NC EBR-1 × S. pimpinellifolium LA2093	Constitutive	Cis	84	6	0.0714286
S. pimpinellifolium LA2093 × NC EBR-1		Cis	369	5	0.0135501
TA209 × S. neorickii LA2133		Cis	375	45	0.12
M82 × S. pennellii LA0716		Cis	75	53	0.706667
